# Ouro-seq: Improved Recovery of Full-Length circRNAs from Samples with Limited RNA Content

**DOI:** 10.64898/2026.08.14.744779

**Authors:** Birgit M.M. Wever, Yara van den Burgt, Florent Mouliere, D. Michiel Pegtel, Maaike C.G. Bleeker, Renske D.M. Steenbergen, Norbert Moldovan

**Author notes:** These authors contributed equally (Birgit M.M. Wever, Yara van den Burgt). Senior authors (Renske D.M. Steenbergen, Norbert Moldovan).

## Abstract

Circular RNAs (circRNAs) are an emerging class of RNAs with biomarker potential, but their detection in liquid biopsies is challenging due to low abundance. We developed Ouro-seq, a novel long-read sequencing protocol optimized for full-length circRNA recovery. Applied to urine, cervico-vaginal self-samples from cervical cancer patients, and plasma from lung cancer patients and controls, Ouro-seq recovered 2-5 times more and substantially longer circRNA molecules than conventional methods. Plasma contained predominantly exonic circRNAs, while urine and cervico-vaginal samples were dominated by previously undercharacterized intergenic circRNAs. We also identified extensive alternative circularization and splicing events. Functional analysis revealed distinct specialization patterns: exonic circRNAs showed enhanced miRNA sponging potential, while circRNAs from unplaced genomic scaffolds demonstrated greater peptide-coding capacity. This study establishes Ouro-seq as a valuable tool for comprehensive circRNA characterization in low-yield clinical samples and advances circRNA biology understanding with potential biomarker discovery and disease monitoring applications.

**Motivation:** While circular RNAs (circRNAs) constitute a minor fraction of total RNA, they may play critical roles in cancer development. CircRNA concentrations are typically too low for detection by Oxford Nanopore Long-Read Sequencing (LRS), particularly in samples with limited RNA content, such as liquid biopsies. Consequently, LRS-based circRNA analysis from liquid biopsies remains unexplored. To overcome these technical limitations, we developed an optimized circRNA enrichment method utilizing short-amplicon suppression, enabling circRNA profiling from urine, plasma, and cervico-vaginal samples.
