## Supplementary table 1 for "Ouro-seq: Improved Recovery of Full-Length circRNAs from Samples with Limited RNA Content"

Sample_ID	Sample_type	Phenotype	Total_RNA_(ng/ul)	Depleted_RNA_(ng/ul)
Plasma-10	Plasma	Lung_cancer	6.6	0.156
Plasma-1143	Plasma	Lung_cancer	9.2	0.504
Plasma-1810	Plasma	Lung_cancer	8	0.21
Plasma-53	Plasma	Lung_cancer	8.6	0.233
Plasma-594	Plasma	Lung_cancer	7.8	0.393
Plasma-635	Plasma	Lung_cancer	8.7	0.334
Plasma-906	Plasma	Lung_cancer	7.4	0.264
Plasma-ctrl-002	Plasma	Non-cancer_control	7.5	0.308
Plasma-ctrl-042	Plasma	Non-cancer_control	8	0.228
Plasma-ctrl-044	Plasma	Non-cancer_control	8	0.481
Plasma-ctrl-045	Plasma	Non-cancer_control	9.3	0.576
Plasma-ctrl-048	Plasma	Non-cancer_control	7	0.235
SOL16-10023	CVS	Cervical_cancer	58.9	4.94
SOL16-10242	CVS	Cervical_cancer	230	16.3
SOL16-10330	CVS	Cervical_cancer	260.3	11.6
SOL16-10353	CVS	Cervical_cancer	574.1	12.3
SOL16-10362	CVS	Cervical_cancer	38.8	2.08
SOL16-20330	Urine	Cervical_cancer	17.5	43.8
SOL16-20353	Urine	Cervical_cancer	27.066	26.2
SOL16-20362	Urine	Cervical_cancer	21.864	15.5
SOLTI-0036	Urine	Cervical_cancer	111	detection_error
SOLTI-0037	Urine	Cervical_cancer	45.2	detection_error
