## Supplementary table 2 for "Ouro-seq: Improved Recovery of Full-Length circRNAs from Samples with Limited RNA Content"

Sample_ID	Sample_type	Phenotype	Library_type	File_ID	Read_count	Mean_read_length	SD_read_length
SOL16-10242	CVS	Cervical_cancer	Ouro-seq	filtered_20240704_1524_P2S-00867-B_PAW53024_12bcb491_barcode01_SOL16-10242-Ouroprep1	268524	1705.6797	1679.2306
SOL16-10330	CVS	Cervical_cancer	Ouro-seq	filtered_20240704_1524_P2S-00867-B_PAW53024_12bcb491_barcode03_SOL16-10330-Ouroprep1	80035	1863.448	1243.6471
SOL16-10353	CVS	Cervical_cancer	Ouro-seq	filtered_20240704_1524_P2S-00867-B_PAW53024_12bcb491_barcode04_SOL16-10353-Ouroprep1	381285	2080.3669	1069.2747
SOL16-20330	Urine	Cervical_cancer	Ouro-seq	filtered_20240704_1524_P2S-00867-B_PAW53024_12bcb491_barcode05_SOL16-20330-Ouroprep1	1879693	2281.0894	1051.8365
SOL16-20353	Urine	Cervical_cancer	Ouro-seq	filtered_20240704_1524_P2S-00867-B_PAW53024_12bcb491_barcode06_SOL16-20353-Ouroprep1	5670737	2455.6335	953.5049
SOL16-10023	CVS	Cervical_cancer	Ouro-seq	filtered_20240704_1524_P2S-00867-B_PAW53024_12bcb491_barcode07_SOL16-10023-Ouroprep1	10289448	1608.7048	854.2885
SOL16-10362	CVS	Cervical_cancer	Ouro-seq	filtered_20240704_1524_P2S-00867-B_PAW53024_12bcb491_barcode08_SOL16-10362-Ouroprep1	11441064	1831.797	835.5691
SOL16-20362	Urine	Cervical_cancer	Ouro-seq	filtered_20240704_1524_P2S-00867-B_PAW53024_12bcb491_barcode10_SOL16-20362-Ouroprep1	8030431	1501.2079	806.4109
SOLTI-0036	Urine	Cervical_cancer	Ouro-seq	filtered_20240704_1524_P2S-00867-B_PAW53024_12bcb491_barcode11_SOLTI-0036-Ouroprep1	327952	2117.7617	1253.687
SOLTI-0037	Urine	Cervical_cancer	Ouro-seq	filtered_20240704_1524_P2S-00867-B_PAW53024_12bcb491_barcode12_SOLTI-0037-Ouroprep1	3587538	1913.0669	966.059
SOL16-10242	CVS	Cervical_cancer	LRDO	filtered_20240808_1140_P2S-02334-A_PAW45416_466c7e42_barcode02_SOL16-10242-SQKPCB1	63389	713.1133	2195.09
SOL16-20353	Urine	Cervical_cancer	LRDO	filtered_20240808_1140_P2S-02334-A_PAW45416_466c7e42_barcode03_SOL16-20353-SQKPCB1	128704	512.5034	2250.182
SOL16-10330	CVS	Cervical_cancer	LRDO	filtered_20240808_1140_P2S-02334-A_PAW45416_466c7e42_barcode04_SOL16-10330-SQKPCB1	99222	650.6424	1684.5558
SOL16-20330	Urine	Cervical_cancer	LRDO	filtered_20240808_1140_P2S-02334-A_PAW45416_466c7e42_barcode05_SOL16-20330-SQKPCB1	102300	1523.4298	17079.0685
SOL16-10023	CVS	Cervical_cancer	LRDO	filtered_20240808_1140_P2S-02334-A_PAW45416_466c7e42_barcode06_SOL16-10023-SQKPCB1	93599	720.7576	6379.5908
SOL16-10362	CVS	Cervical_cancer	LRDO	filtered_20240808_1140_P2S-02334-A_PAW45416_466c7e42_barcode07_SOL16-10362-SQKPCB1	127920	1801.3354	11064.832
SOL16-10353	CVS	Cervical_cancer	LRDO	filtered_20240808_1140_P2S-02334-A_PAW45416_466c7e42_barcode09_SOL16-10353-SQKPCB1	71355	886.8867	3039.1869
SOLTI-0036	Urine	Cervical_cancer	LRDO	filtered_20240808_1140_P2S-02334-A_PAW45416_466c7e42_barcode10_SOLTI-0036-SQKPCB1	86625	872.8096	2882.8327
SOLTI-0037	Urine	Cervical_cancer	LRDO	filtered_20240808_1140_P2S-02334-A_PAW45416_466c7e42_barcode11_SOLTI-0037-SQKPCB1	116787	975.8739	4297.351
SOL16-20362	Urine	Cervical_cancer	LRDO	filtered_20240808_1140_P2S-02334-A_PAW45416_466c7e42_barcode12_SOL16-20362-SQKPCB1	52866	691.4862	1411.1825
Plasma-10	Plasma	Lung_cancer	Ouro-seq	filtered_20241128_0927_P2S-02334-A_PAY02907_a1672a40_barcode13_Plasma-10-Ouroprep2	1938901	1087.2501	990.5702
Plasma-ctrl-002	Plasma	Non-cancer_control	Ouro-seq	filtered_20241128_0927_P2S-02334-A_PAY02907_a1672a40_barcode14_Plasma-ctrl-002-Ouroprep2	1461595	974.7888	946.3944
Plasma-53	Plasma	Lung_cancer	Ouro-seq	filtered_20241128_0927_P2S-02334-A_PAY02907_a1672a40_barcode15_Plasma-53-Ouroprep2	886805	966.7205	807.2992
Plasma-1810	Plasma	Lung_cancer	Ouro-seq	filtered_20241128_0927_P2S-02334-A_PAY02907_a1672a40_barcode16_Plasma-1810-Ouroprep2	2032795	1066.4456	934.9768
Plasma-ctrl-042	Plasma	Non-cancer_control	Ouro-seq	filtered_20241128_0927_P2S-02334-A_PAY02907_a1672a40_barcode17_Plasma-ctrl-042-Ouroprep2	1860827	907.1157	977.5556
Plasma-ctrl-044	Plasma	Non-cancer_control	Ouro-seq	filtered_20241128_0927_P2S-02334-A_PAY02907_a1672a40_barcode18_Plasma-ctrl-044-Ouroprep2	1700219	996.1826	1006.8838
Plasma-594	Plasma	Lung_cancer	Ouro-seq	filtered_20241128_0927_P2S-02334-A_PAY02907_a1672a40_barcode19_Plasma-594-Ouroprep2	878508	1069.4214	998.4112
Plasma-635	Plasma	Lung_cancer	Ouro-seq	filtered_20241128_0927_P2S-02334-A_PAY02907_a1672a40_barcode20_Plasma-635-Ouroprep2	735124	992.3789	929.9995
Plasma-ctrl-045	Plasma	Non-cancer_control	Ouro-seq	filtered_20241128_0927_P2S-02334-A_PAY02907_a1672a40_barcode21_Plasma-ctrl-045-Ouroprep2	1220412	793.4239	692.4175
Plasma-ctrl-048	Plasma	Non-cancer_control	Ouro-seq	filtered_20241128_0927_P2S-02334-A_PAY02907_a1672a40_barcode22_Plasma-ctrl-048-Ouroprep2	854611	900.1937	875.0902
Plasma-906	Plasma	Lung_cancer	Ouro-seq	filtered_20241128_0927_P2S-02334-A_PAY02907_a1672a40_barcode23_Plasma-906-Ouroprep2	1182028	882.2659	903.6384
Plasma-1143	Plasma	Lung_cancer	Ouro-seq	filtered_20241128_0927_P2S-02334-A_PAY02907_a1672a40_barcode24_Plasma-1143-Ouroprep2	1787863	789.0537	682.5468
